# The diallelic self-incompatibility system in Oleaceae is controlled by a hemizygous genomic region expressing a gibberellin pathway gene

**DOI:** 10.1101/2023.12.18.571976

**Authors:** Vincent Castric, Rita A. Batista, Amélie Carré, Soraya Mousavi, Clément Mazoyer, Cécile Godé, Sophie Gallina, Chloé Ponitzki, Anthony Theron, Arnaud Bellec, William Marande, Sylvain Santoni, Roberto Mariotti, Andrea Rubini, Sylvain Legrand, Sylvain Billiard, Xavier Vekemans, Philippe Vernet, Pierre Saumitou-Laprade

## Abstract

Sexual reproduction in flowering plants is commonly controlled by self-incompatibility (SI) systems that are either homomorphic (and typically governed by large numbers of distinct allelic specificities), or heteromorphic (and then typically governed by only two allelic specificities). The SI system of the Oleaceae family is a striking exception to this rule and represents an evolutionary conundrum, with the long-term maintenance of only two allelic specificities, but often in the complete absence of morphological differentiation between them. To elucidate the genomic architecture and molecular bases of this highly unusual SI system, we obtained chromosome-scale genome assemblies of *Phillyrea angustifolia* individuals belonging to the two SI specificities and connected them to a genetic map. Comparison of the S-locus region revealed a segregating 543-kb indel specific to one of the two specificities, suggesting a hemizygous genetic architecture. Only one of the predicted genes in this indel is conserved with the olive tree *Olea europaea,* where we also confirmed the existence of a segregating hemizygous indel. We demonstrated full association between presence/absence of this gene and the SI groups phenotypically assessed across six distantly related Oleaceae species. This gene is predicted to be involved in catabolism of the Gibberellic Acid (GA) hormone, and experimental manipulation of GA levels in developing buds modified the male and female SI responses in an S-allele-specific manner. Thus, our results provide a unique example of a reproductive system where a single conserved gibberellin-related gene in a 500-700kb hemizygous indel underlies the long-term maintenance of two groups of reproductive compatibility.
