## Supplementary Table S1 for "The diallelic self-incompatibility system in Oleaceae is controlled by a hemizygous genomic region expressing a gibberellin pathway gene"

### Sheet: Feuil1
	Table S1. Detailed description on the sequencing data (PACBIO, nanopore sequencing reads, signals of bionano molecules) and assembly metrics.
	READS METRICS
	01N25	PACBIO HiFi	Number of reads across the 4 SMRT cells	1899838
			mean read length (bp)	16935
			Estimated coverage (X)	40.22
		BIONANO MOLECULES	Filtered data	882 Gb
			Coverage (assuming 1.5Gb genome)	588 X
			Molecule N50 (kb)	250
			Average label density	16.68
	040A11	PACBIO HiFi	Number of reads across the 2 SMRT cells	1956510
			mean read length (bp)	17000
			Estimated coverage (X)	41.5
	13A06	NANOPORE	Total bases across the 13 libraries	42617672817
			Coverage (X)	166.47
			mean read length (bp)	3988
	PACBIO ASSEMBLIES METRICS	01N25		040A11
	Estimated haploid genome size	803Mb		803Mb
		hap 1	hap 2	hap 1	hap 2
	total size (Mb)	786.9	783.1	801.2	787.7
	number of contigs	317	218	213	139
	N50 (Mb)	19.77	6.85	29.96	22.46
	L50	14	18	12	13
	longest contig (Mb)	39.39	14.62	38.80	40.42
	Complete BUSCOs	420 (98.8%)	420 (98.8%)	421 (99.1%)	422 (99.3%)
	Comlete and single copy BUSCOs	334 (78.6%)	335 (78.8%)	336 (79.1%)	334 (78.6%)
	Complete and duplicated BUSCOs	86 (20.2%)	85 (20%)	85 (20%)	88 (20.7%)
	Fragmented BUSCOs	2 (0.5%)	3 (0.7%)	3 (0.7%)	2 (0.5%)
	Missing BUSCOs	3 (0.7%)	2 (0.5%)	1 (0.2%)	1 (0.2%)
	HYBRID ASSEMBLY METRICS (01N25)	PACBIO HiFi	optical map	Hybrid scaffolds
	Count	200	218	33
	N50 length (Mb)	32.074	10.854	33.525
	Max length (Mb)	42.704	31.602	42.704
	Total length (Mb)	798.509	1445.189	783.946
