## Supplementary Table S2 for "The diallelic self-incompatibility system in Oleaceae is controlled by a hemizygous genomic region expressing a gibberellin pathway gene"

### Sheet: Feuil1
	Table S2. References of the twenty genome assemblies used to obtain the position and sequence of exon 1 of the GA2ox gene.
	Species	Reference	Download link	position of GA2ox	accession number (ncbi)
	O. europeae cuspidata	Wang et al. (2022)	https://ftp.cngb.org/pub/CNSA/data5/CNP0002655/CNS0513494/CNA0042474	Chr11:30064782..30065182
	O. Europea var. picual (S1S1)	Jimenez-Ruiz et al. (2020)	https://genomaolivar.dipujaen.es/downloads/Sequences/Olea_europaea_genome_sequence_v061.fasta.gz	Absent
	O. europeae var Arbequina (S1S2)	Rao et al. 2021.	https://download.cncb.ac.cn/gwh/Plants/Olea_europaea_Olive_GWHAOPM00000000/GWHAOPM00000000.genome.fasta.gz	GWHAOPM00000018
	O. europeae var Farga (S1S2)	Cruz et al. (2016)	https://denovo.cnag.cat/filebrowser/download/154	s09794:111342..111742
	O. europeae var Sylvestris	Unver et al. (2017)	https://www.ncbi.nlm.nih.gov/nuccore/MSRW00000000	scaffold961:68766..69166	GCA_002742605.1
	Osmanthus fragrans	Chen et al. (2021)	https://www.ncbi.nlm.nih.gov/datasets/genome/GCA_019395295.1/	Absent	GCA_019395295.1
	Jasminum sambac	Xu et al. (2022)	https://github.com/maypoleflyn/Jasminum-sambac-genome	Absent
	Fraxinus floribunda	Huff et al. (2021)	https://ashgenome.org/sample-page/	Absent	GCA_903798395.1
	F. paxiana	Huff et al. (2021)	https://ashgenome.org/sample-page/	Absent	GCA_902829205.1
	F. bungeana	Huff et al. (2021)	https://ashgenome.org/sample-page/	Absent	GCA_903798365.1
	F. angustifolia_angustifolia	Huff et al. (2021)	https://ashgenome.org/sample-page/	Absent	GCA_902829175.1
	F. angustifolia_syriaca	Huff et al. (2021)	https://ashgenome.org/sample-page/	Absent	GCA_903798275.1
	F. chinensis	Huff et al. (2021)	https://ashgenome.org/sample-page/	Absent	GCA_903798375.1
	F. pennsylvanica	Huff et al. (2021)	https://ashgenome.org/sample-page/	Absent	GCA_903798245.1 ,GCA_902829155.1
	F. ornus	Huff et al. (2021)	https://ashgenome.org/sample-page/	scaffold17827:3375..3772	GCA_903798235.1
	F. sieboldana	Huff et al. (2021)	https://ashgenome.org/sample-page/	scaffold67846:1872..2269	GCA_902876705.1
	F. excelsior	Huff et al. (2021)	https://www.ncbi.nlm.nih.gov/datasets/genome/GCA_900149125.1/	scaffold13586:2556..2953	GCA_900149125.1
	F. angustifolia oxycarpa	Huff et al. (2021)	https://ashgenome.org/sample-page/	scaffold44183	GCA_903798265.1
	Syringa oblata	Wang et al. (2022)	https://ngdc.cncb.ac.cn/search/?dbId=gwh&q=PRJCA005008&page=1	Chr09:23642598..23642998
