## Supplementary Table S6 for "The diallelic self-incompatibility system in Oleaceae is controlled by a hemizygous genomic region expressing a gibberellin pathway gene"

### Sheet: Feuil1
Sample	Species	Subsp var.	Population/Collection/Orchard	SI Phenotype	SI genotype	GAox2	slot in Fig. 4
01N25	Phillyrea angustifolia		Fabrègues	Ha=G2	S1S1	0	B1
040A11	Phillyrea angustifolia		Fabrègues	Mc	S2S2	1	B2
068.A03	Phillyrea angustifolia		Fabrègues	Hb=G1	S1S2	1	B3
102.B01	Phillyrea angustifolia		Fabrègues	Hb=G1	S1S2	1	B4
103.B11	Phillyrea angustifolia		Fabrègues	Hb=G1	S1S2	1	B5
040.B02	Phillyrea angustifolia		Fabrègues	Hb=G1	S1S2	1	B6
072.H14	Phillyrea angustifolia		Camargue	Ha=G2	S1S1	0	B7
043.A02	Phillyrea angustifolia		Fabrègues	Ha=G2	S1S1	0	B8
052.B05	Phillyrea angustifolia		Fabrègues	Ha=G2	S1S1	0	B9
068.A08	Phillyrea angustifolia		Fabrègues	Ha=G2	S1S1	0	B10
SL-114	Phillyrea angustifolia		Sainte Lucie	Hb=G1	S1S2	1	B11
SL-128	Phillyrea angustifolia		Sainte Lucie	Hb=G1	S1S2	1	B12
SL-132	Phillyrea angustifolia		Sainte Lucie	Hb=G1	S1S2	1	B13
SL-134	Phillyrea angustifolia		Sainte Lucie	Hb=G1	S1S2	1	B14
SL-139	Phillyrea angustifolia		Sainte Lucie	Hb=G1	S1S2	1	B15
SL.09	Phillyrea angustifolia		Sainte Lucie	Hb=G1	S1S2	1	B16
052.B03	Phillyrea angustifolia		Fabrègues	Hb=G1	S1S2	1
076.A02	Phillyrea angustifolia		Fabrègues	Hb=G1	S1S2	1
078.B03	Phillyrea angustifolia		Fabrègues	Hb=G1	S1S2	1
068.B11	Phillyrea angustifolia		Fabrègues	Ha=G2	S1S1	0
076.A01	Phillyrea angustifolia		Fabrègues	Ha=G2	S1S1	0
076.B11	Phillyrea angustifolia		Fabrègues	Ha=G2	S1S1	0
078.A03	Phillyrea angustifolia		Fabrègues	Ha=G2	S1S1	0
101.A01	Phillyrea angustifolia		Fabrègues	Ha=G2	S1S1	0
101.A07	Phillyrea angustifolia		Fabrègues	Ha=G2	S1S1	0
076.B11	Phillyrea angustifolia		Fabrègues	Ha=G2	S1S1	0
Cap-101	Phillyrea angustifolia		La Capelière	Hb=G1	S1S2	1
Cap-103	Phillyrea angustifolia		La Capelière	Hb=G1	S1S2	1
Cap-106	Phillyrea angustifolia		La Capelière	Hb=G1	S1S2	1
Cap-108	Phillyrea angustifolia		La Capelière	Hb=G1	S1S2	1
Cap-110	Phillyrea angustifolia		La Capelière	Hb=G1	S1S2	1
Cap-105	Phillyrea angustifolia		La Capelière	Ha=G2	S1S1	0
Cap-107	Phillyrea angustifolia		La Capelière	Ha=G2	S1S1	0
Cap-111	Phillyrea angustifolia		La Capelière	Ha=G2	S1S1	0
Cap-112	Phillyrea angustifolia		La Capelière	Ha=G2	S1S1	0
Cap-113	Phillyrea angustifolia		La Capelière	Ha=G2	S1S1	0
SL-3	Phillyrea angustifolia		Sainte Lucie	Ha=G2	S1S1	0
SL-9	Phillyrea angustifolia		Sainte Lucie	Hb=G1	S1S2	1
SL-12	Phillyrea angustifolia		Sainte Lucie	Ha=G2	S1S1	0
SL-17	Phillyrea angustifolia		Sainte Lucie	Hb=G1	S1S2	1
SL-18	Phillyrea angustifolia		Sainte Lucie	Ha=G2	S1S1	0
SL-21	Phillyrea angustifolia		Sainte Lucie	Hb=G1	S1S2	1
SL-127	Phillyrea angustifolia		Sainte Lucie	Ha=G2	S1S1	0
SL-129	Phillyrea angustifolia		Sainte Lucie	Ha=G2	S1S1	0
SL-131	Phillyrea angustifolia		Sainte Lucie	Ha=G2	S1S1	0
SL-136	Phillyrea angustifolia		Sainte Lucie	Ha=G2	S1S1	0
SL-138	Phillyrea angustifolia		Sainte Lucie	Ha=G2	S1S1	0
Lat-05	Phillyrea latifolia		CEFE-CNRS	Ha=G2	S1S1	0	C1
Lat-03	Phillyrea latifolia		CEFE-CNRS	Ha=G2	S1S1	0	C2
Lat-08	Phillyrea latifolia		CEFE-CNRS	Hb=G1	S1S2	1	C3
Lat-07	Phillyrea latifolia		CEFE-CNRS	Hb=G1	S1S2	1	C4
Sal-121	Phillyrea latifolia		Salagou	Ha=G2	S1S1	0	C5
Sal-123	Phillyrea latifolia		Salagou	Ha=G2	S1S1	0	C6
Sal-122	Phillyrea latifolia		Salagou	Hb=G1	S1S2	1	C7
Sal-118	Phillyrea latifolia		Salagou	Hb=G1	S1S2	1	C8
Lat-06	Phillyrea latifolia		CEFE-CNRS	Ha=G2	S1S1	0
Lat-09	Phillyrea latifolia		CEFE-CNRS	Ha=G2	S1S1	0
Verdanel	Olea europaea	europaea europaea	France olive	Hb=G1	S1S2	1	D1
Saurine des bouches du Rhône	Olea europaea	europaea europaea	France olive	Hb=G1	S1S2	1	D2
Brun	Olea europaea	europaea europaea	France olive	Hb=G1	S1S2	1	D3
Reymet	Olea europaea	europaea europaea	France olive	Hb=G1	S1S2	1	D4
Amellau	Olea europaea	europaea europaea	France olive	Hb=G1	S1S2	1	D5
Pointue de l'Ardèche	Olea europaea	europaea europaea	France olive	Hb=G1	S1S2	1	D6
Araban des Alpes-Maritimes	Olea europaea	europaea europaea	France olive	Hb=G1	S1S2	1	D7
Sauzen vert	Olea europaea	europaea europaea	France olive	Hb=G1	S1S2	1	D8
Arboçana	Olea europaea	europaea europaea	IRTA	Ha=G2	S1S1	0	D9
Cornalière	Olea europaea	europaea europaea	France olive	Ha=G2	S1S1	0	D10
Punchinella	Olea europaea	europaea europaea	France olive	Ha=G2	S1S1	0	D11
Colombale	Olea europaea	europaea europaea	France olive	Ha=G2	S1S1	0	D12
Petite Violette	Olea europaea	europaea europaea	France olive	Ha=G2	S1S1	0	D13
Blanquetier	Olea europaea	europaea europaea	France olive	Ha=G2	S1S1	0	D14
Blanche de Payzac	Olea europaea	europaea europaea	France olive	Ha=G2	S1S1	0	D15
Lucques	Olea europaea	europaea europaea	France olive	Ha=G2	S1S1	0	D16
Aixalà-2	Olea europaea	europaea europaea	IRTA	Hb=G1	S1S2	1	D17
Arbequí blanc	Olea europaea	europaea europaea	IRTA	Hb=G1	S1S2	1	D18
Arbequina	Olea europaea	europaea europaea	IRTA	Hb=G1	S1S2	1	D19
Carrasquenya	Olea europaea	europaea europaea	IRTA	Hb=G1	S1S2	1	D20
Casas	Olea europaea	europaea europaea	IRTA	Hb=G1	S1S2	1	D21
Claramunt	Olea europaea	europaea europaea	IRTA	Hb=G1	S1S2	1	D22
Farga	Olea europaea	europaea europaea	IRTA	Hb=G1	S1S2	1	D23
Perafort	Olea europaea	europaea europaea	IRTA	Hb=G1	S1S2	1	D24
Aglandau	Olea europaea	europaea europaea	France olive	Ha=G2	S1S1	0
Aliva Nera	Olea europaea	europaea europaea	France olive	Hb=G1	S1S2	1
Amigdalolia	Olea europaea	europaea europaea	France olive	Ha=G2	S1S1	0
Arbocet	Olea europaea	europaea europaea	IRTA	Ha=G2	S1S1	0
Argoudeil	Olea europaea	europaea europaea	France olive	Ha=G2	S1S1	0
Argoudeil Cica centre	Olea europaea	europaea europaea	France olive	Ha=G2	S1S1	0
Argudell	Olea europaea	europaea europaea	IRTA	Ha=G2	S1S1	0
Arracada d'Aldover	Olea europaea	europaea europaea	IRTA	Ha=G2	S1S1	0
Aubenc	Olea europaea	europaea europaea	France olive	Hb=G1	S1S2	1
Baguet	Olea europaea	europaea europaea	France olive	Hb=G1	S1S2	1
Becarut	Olea europaea	europaea europaea	IRTA	Ha=G2	S1S1	0
Belgentiéroise	Olea europaea	europaea europaea	France olive	Ha=G2	S1S1	0
Berdaneil	Olea europaea	europaea europaea	France olive	Hb=G1	S1S2	1
Blanc	Olea europaea	europaea europaea	IRTA	Ha=G2	S1S1	0
Blavet	Olea europaea	europaea europaea	France olive	Ha=G2	S1S1	0
Boube des Alpes de Haute Provence	Olea europaea	europaea europaea	France olive	Hb=G1	S1S2	1
Boussarlu	Olea europaea	europaea europaea	France olive	Ha=G2	S1S1	0
Cailletier	Olea europaea	europaea europaea	France olive	Hb=G1	S1S2	1
Calian	Olea europaea	europaea europaea	France olive	Ha=G2	S1S1	0
Capanace	Olea europaea	europaea europaea	France olive	Hb=G1	S1S2	1
Capelen	Olea europaea	europaea europaea	France olive	Ha=G2	S1S1	0
Cayet blanc	Olea europaea	europaea europaea	France olive	Hb=G1	S1S2	1
Cayet Rouge	Olea europaea	europaea europaea	France olive	Hb=G1	S1S2	1
Cerisier	Olea europaea	europaea europaea	France olive	Ha=G2	S1S1	0
Charniselle	Olea europaea	europaea europaea	France olive	Ha=G2	S1S1	0
Corbella	Olea europaea	europaea europaea	IRTA	Ha=G2	S1S1	0
Corberana	Olea europaea	europaea europaea	IRTA	Hb=G1	S1S2	1
Corivell	Olea europaea	europaea europaea	IRTA	Ha=G2	S1S1	0
Corniale	Olea europaea	europaea europaea	France olive	Hb=G1	S1S2	1
Coucourelle	Olea europaea	europaea europaea	France olive	Hb=G1	S1S2	1
Cua de cirera	Olea europaea	europaea europaea	IRTA	Hb=G1	S1S2	1
Curnet	Olea europaea	europaea europaea	France olive	Hb=G1	S1S2	1
Curtinese	Olea europaea	europaea europaea	France olive	Ha=G2	S1S1	0
De Pitó	Olea europaea	europaea europaea	IRTA	Hb=G1	S1S2	1
Dent de Verrat	Olea europaea	europaea europaea	France olive	Hb=G1	S1S2	1
Dolça	Olea europaea	europaea europaea	IRTA	Ha=G2	S1S1	0
Dorée	Olea europaea	europaea europaea	France olive	Ha=G2	S1S1	0
Empeltre	Olea europaea	europaea europaea	IRTA	Hb=G1	S1S2	1
Farga Móra	Olea europaea	europaea europaea	IRTA	Hb=G1	S1S2	1
Feuilleras	Olea europaea	europaea europaea	France olive	Ha=G2	S1S1	0
Figueretes	Olea europaea	europaea europaea	IRTA	Hb=G1	S1S2	1
Forastera de Valentins	Olea europaea	europaea europaea	IRTA	Ha=G2	S1S1	0
Fulla de salze	Olea europaea	europaea europaea	IRTA	Ha=G2	S1S1	0
Ghjermana di Balagna	Olea europaea	europaea europaea	France olive	Hb=G1	S1S2	1
Glory	Olea europaea	europaea europaea	France olive	Ha=G2	S1S1	0
Godallera	Olea europaea	europaea europaea	IRTA	Hb=G1	S1S2	1
Grapié	Olea europaea	europaea europaea	France olive	Hb=G1	S1S2	1
Grassois	Olea europaea	europaea europaea	France olive	Hb=G1	S1S2	1
Griseta	Olea europaea	europaea europaea	IRTA	Ha=G2	S1S1	0
Grossal de Vimbodí	Olea europaea	europaea europaea	IRTA	Ha=G2	S1S1	0
Grossal del Pallars	Olea europaea	europaea europaea	IRTA	Hb=G1	S1S2	1
Grossane	Olea europaea	europaea europaea	France olive	Hb=G1	S1S2	1
Grosse Noire	Olea europaea	europaea europaea	France olive	Ha=G2	S1S1	0
Grosse violette	Olea europaea	europaea europaea	France olive	Ha=G2	S1S1	0
Joanenca	Olea europaea	europaea europaea	IRTA	Ha=G2	S1S1	0
Llavors dels Plans	Olea europaea	europaea europaea	IRTA	Ha=G2	S1S1	0
Llei valero	Olea europaea	europaea europaea	IRTA	Hb=G1	S1S2	1
Llumeta	Olea europaea	europaea europaea	IRTA	Ha=G2	S1S1	0
Lo Parot	Olea europaea	europaea europaea	IRTA	Ha=G2	S1S1	0
Mançanal d'Arnes	Olea europaea	europaea europaea	IRTA	Hb=G1	S1S2	1
Mançanenca de Batea	Olea europaea	europaea europaea	IRTA	Ha=G2	S1S1	0
Marfil	Olea europaea	europaea europaea	IRTA	Hb=G1	S1S2	1
Marignol	Olea europaea	europaea europaea	France olive	Ha=G2	S1S1	0
Marons	Olea europaea	europaea europaea	IRTA	Ha=G2	S1S1	0
Mauri	Olea europaea	europaea europaea	IRTA	Ha=G2	S1S1	0
Menya	Olea europaea	europaea europaea	IRTA	Hb=G1	S1S2	1
Miquel	Olea europaea	europaea europaea	IRTA	Ha=G2	S1S1	0
Moncita	Olea europaea	europaea europaea	France olive	Hb=G1	S1S2	1
Montaurounenque	Olea europaea	europaea europaea	France olive	Ha=G2	S1S1	0
Morrut	Olea europaea	europaea europaea	IRTA	Ha=G2	S1S1	0
Morrut de la Faldeta	Olea europaea	europaea europaea	IRTA	Ha=G2	S1S1	0
Motellera	Olea europaea	europaea europaea	IRTA	Hb=G1	S1S2	1
Moufla de Roilhan	Olea europaea	europaea europaea	France olive	Ha=G2	S1S1	0
Moufla du 34	Olea europaea	europaea europaea	France olive	Hb=G1	S1S2	1
Negret	Olea europaea	europaea europaea	IRTA	Hb=G1	S1S2	1
Oliese	Olea europaea	europaea europaea	France olive	Ha=G2	S1S1	0
Ombrine	Olea europaea	europaea europaea	France olive	Hb=G1	S1S2	1
Palomar	Olea europaea	europaea europaea	IRTA	Ha=G2	S1S1	0
Panisello	Olea europaea	europaea europaea	IRTA	Hb=G1	S1S2	1
Pardiguier	Olea europaea	europaea europaea	France olive	Ha=G2	S1S1	0
Pigale	Olea europaea	europaea europaea	France olive	Hb=G1	S1S2	1
Poumal 109	Olea europaea	europaea europaea	France olive	Ha=G2	S1S1	0
Poumal 110	Olea europaea	europaea europaea	France olive	Hb=G1	S1S2	1
Redouneil Sica	Olea europaea	europaea europaea	France olive	Ha=G2	S1S1	0
Rogeta	Olea europaea	europaea europaea	IRTA	Hb=G1	S1S2	1
Rojal	Olea europaea	europaea europaea	IRTA	Ha=G2	S1S1	0
Rougette de Pignan	Olea europaea	europaea europaea	France olive	Hb=G1	S1S2	1
Sabina	Olea europaea	europaea europaea	France olive	Ha=G2	S1S1	0
Sanguin	Olea europaea	europaea europaea	France olive	Ha=G2	S1S1	0
Sarrut	Olea europaea	europaea europaea	IRTA	Hb=G1	S1S2	1
Sauzen noir	Olea europaea	europaea europaea	France olive	Ha=G2	S1S1	0
Sevillenca	Olea europaea	europaea europaea	IRTA	Hb=G1	S1S2	1
Siurona	Olea europaea	europaea europaea	IRTA	Hb=G1	S1S2	1
Tiuranenca	Olea europaea	europaea europaea	IRTA	Hb=G1	S1S2	1
Ubac	Olea europaea	europaea europaea	France olive	Ha=G2	S1S1	0
Valentins	Olea europaea	europaea europaea	IRTA	Ha=G2	S1S1	0
Vallès	Olea europaea	europaea europaea	IRTA	Ha=G2	S1S1	0
Vera del Montserratí	Olea europaea	europaea europaea	IRTA	Ha=G2	S1S1	0
Vera del Vallès	Olea europaea	europaea europaea	IRTA	Hb=G1	S1S2	1
Verdal d'Arnes	Olea europaea	europaea europaea	IRTA	Ha=G2	S1S1	0
Verdal de Barcedana	Olea europaea	europaea europaea	IRTA	Hb=G1	S1S2	1
Verdale de l'hérault	Olea europaea	europaea europaea	France olive	Ha=G2	S1S1	0
Verdale de Millas	Olea europaea	europaea europaea	France olive	Ha=G2	S1S1	0
Verdiell	Olea europaea	europaea europaea	IRTA	Ha=G2	S1S1	0
Vermillau	Olea europaea	europaea europaea	France olive	Ha=G2	S1S1	0
Veroule Toutin	Olea europaea	europaea europaea	France olive	Hb=G1	S1S2	1
Vigor	Olea europaea	europaea europaea	IRTA	Hb=G1	S1S2	1
Vinyols	Olea europaea	europaea europaea	IRTA	Ha=G2	S1S1	0
Lama-035	Olea europaea	europaea sylvestris	Lama (Corsica)	Ha=G2	S1S1	0
Lama-252	Olea europaea	europaea sylvestris	Lama (Corsica)	Hb=G1	S1S2	1
Lama-254	Olea europaea	europaea sylvestris	Lama (Corsica)	Hb=G1	S1S2	1
Lama-255	Olea europaea	europaea sylvestris	Lama (Corsica)	Ha=G2	S1S1	0
Lama-259	Olea europaea	europaea sylvestris	Lama (Corsica)	Ha=G2	S1S1	0
Lama-264	Olea europaea	europaea sylvestris	Lama (Corsica)	Ha=G2	S1S1	0
Lama-270	Olea europaea	europaea sylvestris	Lama (Corsica)	Ha=G2	S1S1	0
Lama-273	Olea europaea	europaea sylvestris	Lama (Corsica)	Ha=G2	S1S1	0
Lama-285	Olea europaea	europaea sylvestris	Lama (Corsica)	Hb=G1	S1S2	1
Lama-291	Olea europaea	europaea sylvestris	Lama (Corsica)	Hb=G1	S1S2	1
Lama-292	Olea europaea	europaea sylvestris	Lama (Corsica)	Hb=G1	S1S2	1
Lama-294	Olea europaea	europaea sylvestris	Lama (Corsica)	Hb=G1	S1S2	1
Lama-294	Olea europaea	europaea sylvestris	Lama (Corsica)	Hb=G1	S1S2	1
Lama-309	Olea europaea	europaea sylvestris	Lama (Corsica)	Hb=G1	S1S2	1
Lama-309	Olea europaea	europaea sylvestris	Lama (Corsica)	Hb=G1	S1S2	1
Lama-313	Olea europaea	europaea sylvestris	Lama (Corsica)	Hb=G1	S1S2	1
Lama-313-1	Olea europaea	europaea sylvestris	Lama (Corsica)	Hb=G1	S1S2	1
Lama-313-2	Olea europaea	europaea sylvestris	Lama (Corsica)	Hb=G1	S1S2	1
Lama-313-3	Olea europaea	europaea sylvestris	Lama (Corsica)	Ha=G2	S1S1	0
Lama-316	Olea europaea	europaea sylvestris	Lama (Corsica)	Hb=G1	S1S2	1
Lama-342	Olea europaea	europaea sylvestris	Lama (Corsica)	Ha=G2	S1S1	0
Lama-356	Olea europaea	europaea sylvestris	Lama (Corsica)	Ha=G2	S1S1	0
Lama-365	Olea europaea	europaea sylvestris	Lama (Corsica)	Ha=G2	S1S1	0
Lama-368	Olea europaea	europaea sylvestris	Lama (Corsica)	Ha=G2	S1S1	0
Lama-384	Olea europaea	europaea sylvestris	Lama (Corsica)	Hb=G1	S1S2	1
Lama-390	Olea europaea	europaea sylvestris	Lama (Corsica)	Ha=G2	S1S1	0
Lama-395	Olea europaea	europaea sylvestris	Lama (Corsica)	Ha=G2	S1S1	0
Lama-399	Olea europaea	europaea sylvestris	Lama (Corsica)	Hb=G1	S1S2	1
Lama-407	Olea europaea	europaea sylvestris	Lama (Corsica)	Hb=G1	S1S2	1
Lama-409	Olea europaea	europaea sylvestris	Lama (Corsica)	Ha=G2	S1S1	0
Lama-415	Olea europaea	europaea sylvestris	Lama (Corsica)	Ha=G2	S1S1	0
Lama-417	Olea europaea	europaea sylvestris	Lama (Corsica)	Ha=G2	S1S1	0
Lama-424	Olea europaea	europaea sylvestris	Lama (Corsica)	Ha=G2	S1S1	0
Lama-434	Olea europaea	europaea sylvestris	Lama (Corsica)	Hb=G1	S1S2	1
Lama-450	Olea europaea	europaea sylvestris	Lama (Corsica)	Hb=G1	S1S2	1
Lama-Ol1	Olea europaea	europaea sylvestris	Lama (Corsica)	Ha=G2	S1S1	0
Lama-Ol2	Olea europaea	europaea sylvestris	Lama (Corsica)	Hb=G1	S1S2	1
Lama-Ol3	Olea europaea	europaea sylvestris	Lama (Corsica)	Ha=G2	S1S1	0
Ecoulouettes-02	Fraxinus excelsior		Lemonnier Alençon	Ha=G2	S1S1	0	E1
Ecoulouettes-03	Fraxinus excelsior		Lemonnier Alençon	Ha=G2	S1S1	0	E2
Ecoulouettes-05	Fraxinus excelsior		Lemonnier Alençon	Hb=G1*	S1S2	1	E3
Ecoulouettes-06	Fraxinus excelsior		Lemonnier Alençon	Hb=G1	S1S2	1	E4
Ecoulouettes-07	Fraxinus excelsior		Lemonnier Alençon	Hb=G1	S1S2	1	E5
Ecoulouettes-08	Fraxinus excelsior		Lemonnier Alençon	Ha=G2	S1S1	0	E6
Ecoulouettes-10	Fraxinus excelsior		Lemonnier Alençon	Ha=G2	S1S1	0	E7
Ecoulouettes-11	Fraxinus excelsior		Lemonnier Alençon	Hb=G1	S1S2	1	E8
Ecoulouettes-14	Fraxinus excelsior		Lemonnier Alençon	Ha=G2	S1S1	0	E9
Ecoulouettes-15	Fraxinus excelsior		Lemonnier Alençon	Hb=G1	S1S2	1	E10
Ecoulouettes-16	Fraxinus excelsior		Lemonnier Alençon	Hb=G1*	S1S2	1	E11
Ecoulouettes-18	Fraxinus excelsior		Lemonnier Alençon	Ha=G2	S1S1	0	E12
Ecoulouettes-19	Fraxinus excelsior		Lemonnier Alençon	Hb=G1*	S1S2	1	E13
Ecoulouettes-21	Fraxinus excelsior		Lemonnier Alençon	Ha=G2	S1S1	0	E14
Ecoulouettes-26	Fraxinus excelsior		Lemonnier Alençon	Ha=G2	S1S1	0	E15
Ecoulouettes-27	Fraxinus excelsior		Lemonnier Alençon	Ha=G2	S1S1	0	E16
Ecoulouettes-31	Fraxinus excelsior		Lemonnier Alençon	Ha=G2	S1S1	0	E17
Ecoulouettes-32	Fraxinus excelsior		Lemonnier Alençon	Hb=G1	S1S2	1	E18
Ecoulouettes-33	Fraxinus excelsior		Lemonnier Alençon	Hb=G1	S1S2	1	E19
Ecoulouettes-34	Fraxinus excelsior		Lemonnier Alençon	Hb=G1	S1S2	1	E20
Ecoulouettes-35	Fraxinus excelsior		Lemonnier Alençon	Ha=G2	S1S1	0	E21
Ecoulouettes-36	Fraxinus excelsior		Lemonnier Alençon	Ha=G2*	S1S1	0	E22
Ecoulouettes-37	Fraxinus excelsior		Lemonnier Alençon	Hb=G1*	S1S2	1	E23
Ecoulouettes-38	Fraxinus excelsior		Lemonnier Alençon	Ha=G2	S1S1	0	E24
Ecoulouettes-39	Fraxinus excelsior		Lemonnier Alençon	Ha=G2	S1S1	0
Ecoulouettes-40	Fraxinus excelsior		Lemonnier Alençon	Ha=G2	S1S1	0
Ecoulouettes-41	Fraxinus excelsior		Lemonnier Alençon	Hb=G1	S1S2	1
Ecoulouettes-42	Fraxinus excelsior		Lemonnier Alençon	Ha=G2	S1S1	0
Ecoulouettes-43	Fraxinus excelsior		Lemonnier Alençon	Ha=G2*	S1S1	0
Ecoulouettes-44	Fraxinus excelsior		Lemonnier Alençon	Hb=G1	S1S2	1
Ecoulouettes-45	Fraxinus excelsior		Lemonnier Alençon	Hb=G1	S1S2	1
Ecoulouettes-46	Fraxinus excelsior		Lemonnier Alençon	Hb=G1	S1S2	1
Br50-07	Syringa vulgaris		Berzasca-Coronini (Romania)	Hb = G1	S1S2	1	F1
Br50-08	Syringa vulgaris		Berzasca-Coronini (Romania)	Hb = G1	S1S2	1	F2
Br60-01	Syringa vulgaris		Berzasca-Coronini (Romania)	Hb = G1	S1S2	1	F3
Br42-03	Syringa vulgaris		Berzasca-Coronini (Romania)	Hb = G1	S1S2	1	F4
Br08-02	Syringa vulgaris		Berzasca-Coronini (Romania)	Hb = G1	S1S2	1	F5
Br08-07	Syringa vulgaris		Berzasca-Coronini (Romania)	Hb = G1	S1S2	1	F6
Br08-14	Syringa vulgaris		Berzasca-Coronini (Romania)	Hb = G1	S1S2	1	F7
Br58-02	Syringa vulgaris		Berzasca-Coronini (Romania)	Hb = G1	S1S2	1	F8
Sfe20-04	Syringa vulgaris		Sfânta Elena (Romania)	Ha = G2	S1S1	0	F9
Br60-05	Syringa vulgaris		Berzasca-Coronini (Romania)	Ha = G2	S1S1	0	F10
Br48-05	Syringa vulgaris		Berzasca-Coronini (Romania)	Ha = G2	S1S1	0	F11
Br47-01	Syringa vulgaris		Berzasca-Coronini (Romania)	Ha = G2	S1S1	0	F12
Br08-10	Syringa vulgaris		Berzasca-Coronini (Romania)	Ha = G2	S1S1	0	F13
Br37-03	Syringa vulgaris		Berzasca-Coronini (Romania)	Ha = G2	S1S1	0	F14
Br31-05	Syringa vulgaris		Berzasca-Coronini (Romania)	Ha = G2	S1S1	0	F15
Br19-09	Syringa vulgaris		Berzasca-Coronini (Romania)	Ha = G2	S1S1	0	F16
Br50-01	Syringa vulgaris		Berzasca-Coronini (Romania)	Hb = G1	S1S2	1	F17
Sfe03-05	Syringa vulgaris		Sfânta Elena (Romania)	Hb = G1	S1S2	1	F18
Sfe04-14	Syringa vulgaris		Sfânta Elena (Romania)	Ha = G2	S1S1	0	F19
Br08-06	Syringa vulgaris		Berzasca-Coronini (Romania)	Ha = G2	S1S1	0	F20
Br19-04	Syringa vulgaris		Berzasca-Coronini (Romania)	Hb = G1	S1S2	1
Br19-11	Syringa vulgaris		Berzasca-Coronini (Romania)	Ha = G2	S1S1	0
Br19-13	Syringa vulgaris		Berzasca-Coronini (Romania)	Ha = G2	S1S1	0
Br19-16	Syringa vulgaris		Berzasca-Coronini (Romania)	Ha = G2	S1S1	0
Br19-18	Syringa vulgaris		Berzasca-Coronini (Romania)	Ha = G2	S1S1	0
Br31-02	Syringa vulgaris		Berzasca-Coronini (Romania)	Hb = G1	S1S2	1
Br40-05	Syringa vulgaris		Berzasca-Coronini (Romania)	Hb = G1	S1S2	1
Br40-12	Syringa vulgaris		Berzasca-Coronini (Romania)	Hb = G1	S1S2	1
Br45-04	Syringa vulgaris		Berzasca-Coronini (Romania)	Hb = G1	S1S2	1
Br50-17	Syringa vulgaris		Berzasca-Coronini (Romania)	Hb = G1	S1S2	1
Br60-09	Syringa vulgaris		Berzasca-Coronini (Romania)	Ha = G2	S1S1	0
Br60-15	Syringa vulgaris		Berzasca-Coronini (Romania)	Ha = G2	S1S1	0
Sfe04-03	Syringa vulgaris		Sfânta Elena (Romania)	Hb = G1	S1S2	1
Sfe07-05	Syringa vulgaris		Sfânta Elena (Romania)	Hb = G1	S1S2	1
Sfe10-05	Syringa vulgaris		Sfânta Elena (Romania)	Hb = G1	S1S2	1
Sfe13-03	Syringa vulgaris		Sfânta Elena (Romania)	Ha = G2	S1S1	0
Sfe21-06	Syringa vulgaris		Sfânta Elena (Romania)	Hb = G1	S1S2	1
Ca44	Ligustrum vulgare		Canche (France)	Ha = G2	S1S1	0	G1
G13-8	Ligustrum vulgare		Isar (Germany)	Hb = G1	S1S2	1	G2
Isar_L034	Ligustrum vulgare		Isar (Germany)	Ha = G2	S1S1	0	G3
Isar_L035	Ligustrum vulgare		Isar (Germany)	Ha = G2	S1S1	0	G4
Isar_L036	Ligustrum vulgare		Isar (Germany)	Hb = G1	S1S2	1	G5
Isar_L037	Ligustrum vulgare		Isar (Germany)	Ha = G2	S1S1	0	G6
Isar_L038	Ligustrum vulgare		Isar (Germany)	Hb = G1	S1S2	1	G7
Isar_L039	Ligustrum vulgare		Isar (Germany)	Hb = G1	S1S2	1	G8
Isar_L040	Ligustrum vulgare		Isar (Germany)	Hb = G1	S1S2	1	G9
Isar_L041	Ligustrum vulgare		Isar (Germany)	Hb = G1	S1S2	1	G10
Isar_L059	Ligustrum vulgare		Isar (Germany)	Ha = G2	S1S1	0	G11
Isar_L060	Ligustrum vulgare		Isar (Germany)	Hb = G1	S1S2	1	G12
Isar_L061	Ligustrum vulgare		Isar (Germany)	Hb = G1	S1S2	1	G13
Isar_L062	Ligustrum vulgare		Isar (Germany)	Ha = G2	S1S1	0	G14
Isar_L063	Ligustrum vulgare		Isar (Germany)	Ha = G2	S1S1	0	G15
Isar_L064	Ligustrum vulgare		Isar (Germany)	Hb = G1	S1S2	1	G16
Isar_L065	Ligustrum vulgare		Isar (Germany)	Hb = G1	S1S2	1	G17
Isar_L066	Ligustrum vulgare		Isar (Germany)	Ha = G2	S1S1	0	G18
Isar_L009	Ligustrum vulgare		Isar (Germany)	Ha = G2	S1S1	0	G19
Isar_L010	Ligustrum vulgare		Isar (Germany)	Hb = G1	S1S2	1	G20
Isar_L011	Ligustrum vulgare		Isar (Germany)	Hb = G1	S1S2	1	G21
Isar_L012	Ligustrum vulgare		Isar (Germany)	Ha = G2	S1S1	0	G22
Isar_L013	Ligustrum vulgare		Isar (Germany)	Hb = G1	S1S2	1	G23
Isar_L014	Ligustrum vulgare		Isar (Germany)	Hb = G1	S1S2	1	G24
Cous1_A	Jasminum fruticans		Clermont l'Hérault	Brevistyle	S1S2	1	H1
Cous1_B	Jasminum fruticans		Clermont l'Hérault	Brevistyle	S1S2	1	H2
Cous1_C	Jasminum fruticans		Clermont l'Hérault	Brevistyle	S1S2	1	H3
Cous1_D	Jasminum fruticans		Clermont l'Hérault	Brevistyle	S1S2	1	H4
Cous2_A	Jasminum fruticans		Clermont l'Hérault	Longistyle	S1S1	0	H5
Cous2_B	Jasminum fruticans		Clermont l'Hérault	Longistyle	S1S1	0	H6
Cous2_C	Jasminum fruticans		Clermont l'Hérault	Longistyle	S1S1	0	H7
Berg2	Jasminum fruticans		Bergerac	Brevistyle	S1S2	1	H8
Berg1_A	Jasminum fruticans		Bergerac	Longistyle	S1S1	0
Berg1_B	Jasminum fruticans		Bergerac	Longistyle	S1S1	0
Berg1_C	Jasminum fruticans		Bergerac	Longistyle	S1S1	0
Berg1_E	Jasminum fruticans		Bergerac	Longistyle	S1S1	0
* group deduced from the (fully associated) sexual phenotype value (Saumitou-Laprade 2018)
