## Supplementary Table S5 for "The diallelic self-incompatibility system in Oleaceae is controlled by a hemizygous genomic region expressing a gibberellin pathway gene"

### Sheet: Feuil1
Primers for PCR on gDNA
	Species	Forward Primer		Reverse Primer		Tm	nb of cycles
	Olea europaea	OeuS2_1F	CAACAATACATGCAAGCCCA	OeuS2_1R	TAATCTCCGGCCTAGTGCTC	60	40
	Phillyrea angustifolia	PangS2_1F	CAACAATACACGCAAGCCCA	PangS2_1R	TAATCTCCGGGCTAGTGCTC	60	40
	P. latifolia	PangS2_1F		PangS2_1R		60	40
	Syringa vulgaris	Exon1_SobI_1-F	CAACAATATATGCAAGCCCA	Exon1_SobI/Fexc_1R	TAATTTCCGGGCTAGTGCTC	60	40
	Jasminum fruticans	Exon1_SobI_1-F		Exon1_SobI/Fexc_1R		53	40
	Fraxinus excelsior	OeuS2_1-F	CAACAATACATGCAAGCCCA	Exon1_Fornc_1R	TAATTTCCGGGTTAGTGCTC	60	40
	Ligustrum vulgaris	Exon1_SobI_1-F		Exon1-2R	TACTCAACCCAACCCACATC	56	35
		Concentration stock	Concentration finale	Vol (µl)/ind
	Water			8.325
	Buffer (+MgCl2)	10X/20mM	1X/2mM	1.5
	dNTP	25mM	200µM	1.2
	BSA	10mg/ml	0,2mg/ml	0.3
	F-primer	10µM	0,2µM	0.3
	R-primer	10µM	0,2µM	0.3
	Dream taq	5U/µl	0,375U	0.075
	DNA		ca. 15ng	3
	PCR CYCLES
	94°C	5min
	94°C	30sec
	Tm	30sec	X40 cycles
	72°C	30sec
	72°C	7min
	PaGA2ox qPCR
	Fw CCCTCCTAACTCTCTCGGCTA
	Rv CTCTGGGCATGGTGGATAAT
	PaPP2A qPCR
	Fw AGATCGGTGAAATACTTCCACACG
	Rv CGTGGGTACTACTCAGTGGAGAC
