## Supplementary Table S4 for "The diallelic self-incompatibility system in Oleaceae is controlled by a hemizygous genomic region expressing a gibberellin pathway gene"

### Sheet: Feuil1
Sample ID	Sample Name	SI genotype	SI group	SI group	Mother ID	Father ID	MGM ID	MGF ID	PGM ID	PGF ID	Origin	Collection/ Orchard	Experiment conducted with samples
Pa03	007.E_021	S1S2	G1	Hb	076A01	050A02	76	Open	50	Open	Fabrègues	CEFE-CNRS	RNAseq flower bud + emasculated flower pollinated by Hb pollen
Pa04	007.E_024	S1S2	G1	Hb	076A01	050A02	76	Open	50	Open	Fabrègues	CEFE-CNRS	RNAseq flower bud + emasculated flower pollinated by Hb pollen
Pa05	010.M_017	S1S2	G1	Hb	078A03	104A01	78	Open	104	Open	Fabrègues	CEFE-CNRS	RNAseq flower bud + emasculated flower pollinated by Hb pollen
Pa07	006.O_016	S1S1	G2	Ha	043A02	104B10	43	Open	104	Open	Fabrègues	CEFE-CNRS	RNAseq flower bud + emasculated flower pollinated by Hb pollen
Pa09	007.E_012	S1S1	G2	Ha	076A01	050A02	76	Open	50	Open	Fabrègues	CEFE-CNRS	RNAseq flower bud + emasculated flower pollinated by Hb pollen
Pa10	007.E_033	S1S1	G2	Ha	076A01	050A02	76	Open	50	Open	Fabrègues	CEFE-CNRS	RNAseq flower bud + emasculated flower pollinated by Hb pollen
Pa11	006.O_042	S1S2	G1	Hb	043A02	104B10	43	Open	104	Open	Fabrègues	CEFE-CNRS	RNAseq flower bud + emasculated flower pollinated by Hb pollen
Pa57	001.C_007	S1S2	G1	Hb	101A01	040B10	101	Open	40	Open	Fabrègues	CEFE-CNRS	RNAseq flower bud + emasculated flower pollinated by Hb pollen
Pa58	001.C_005	S1S2	G1	Hb	101A01	040B10	101	Open	40	Open	Fabrègues	CEFE-CNRS	RNAseq flower bud + emasculated flower pollinated by Hb pollen
Pa59	004.B_017	S1S1	G2	Ha	068B11	040B07	68	Open	40	Open	Fabrègues	CEFE-CNRS	RNAseq flower bud + emasculated flower pollinated by Hb pollen
Pa60	004.B_021	S1S1	G2	Ha	068B11	040B07	68	Open	40	Open	Fabrègues	CEFE-CNRS	RNAseq flower bud + emasculated flower pollinated by Hb pollen
Pa63	007.D_018	S1S1	G2	Ha	076A01	078B11	76	Open	78	Open	Fabrègues	CEFE-CNRS	RNAseq flower bud + emasculated flower pollinated by Hb pollen
Pa64	007.D_025	S1S1	G2	Ha	076A01	078B11	76	Open	78	Open	Fabrègues	CEFE-CNRS	RNAseq flower bud + emasculated flower pollinated by Hb pollen
Pa65	010.K_004	S1S1	G2	Ha	078A03	052A05	78	Open	52	Open	Fabrègues	CEFE-CNRS	RNAseq flower bud + emasculated flower pollinated by Hb pollen
1	03.15_42	S1S2	G1	Hb	101.A11	076.B11	101	Open	76	Open	Fabrègues	Lille	cDNA and quantitative PCR
2	03.15_31	S1S2	G1	Hb	101.A11	076.B11	101	Open	76	Open	Fabrègues	Lille	cDNA and quantitative PCR
3	03.15_43	S1S2	G1	Hb	101.A11	076.B11	101	Open	76	Open	Fabrègues	Lille	cDNA and quantitative PCR
1	03.15_46	S1S1	G2	Ha	101.A11	076.B11	101	Open	76	Open	Fabrègues	Lille	cDNA and quantitative PCR
2	06.G_62	S1S1	G2	Ha	043.A02	050B11	43	Open	50	Open	Fabrègues	Lille	cDNA and quantitative PCR
3	03,15_33	S1S1	G2	Ha	101.A11	076.B11	101	Open	76	Open	Fabrègues	Lille	cDNA and quantitative PCR
MGM= maternal great mother
MGF= maternal great father
PGM = paternal great mother
PGF = paternal great father
