## Supplementary Table S3 for "The diallelic self-incompatibility system in Oleaceae is controlled by a hemizygous genomic region expressing a gibberellin pathway gene"

### Sheet: Feuil1
	Table S3. Accession numbers for Illumina short reads from seven O. europaea accessions from Jimenez-Ruiz et al. (2020)
	Genotype	Compatibility group (genotype)	NCBI accession number
	Morrut	Ha = G2 (S1S1)	SRR9860540
	Picual	Ha = G2 (S1S1)	SRR9860538
	Picudo	Ha = G2 (S1S1)	SRR9860519
	Llumeta	Ha = G2 (S1S1)	SRR9860506
	Arbequina	Hb = G1 (S1S2)	SRR9860530
	Frantoio	Hb = G1 (S1S2)	SRR9860541
	Hojiblanca	Hb = G1 (S1S2)	SRR9860536
	Leccino	Hb = G1 (S1S2)	SRR9860534
